# Cell-type specific transcriptomic signatures of neocortical circuit organization and their relevance to autism

**DOI:** 10.1101/2022.06.14.496156

**Authors:** Anthony J. Moussa, Jason C. Wester

## Abstract

A prevailing challenge in neuroscience is understanding how diverse neuronal cell types select their synaptic partners to form circuits. In the neocortex, major classes of excitatory projection neurons and inhibitory interneurons are conserved across functionally distinct regions. There is evidence these classes form canonical circuit motifs that depend primarily on their identity; however, regional cues likely also influence their choice of synaptic partners. We mined the Allen Institute’s single-cell RNA-sequencing database of mouse cortical neurons to study the expression of genes necessary for synaptic connectivity and maintenance in two regions: the anterior lateral motor cortex (ALM) and the primary visual cortex (VISp). We used the Allen’s metadata to parse cells by clusters representing major excitatory and inhibitory classes that are common to both ALM and VISp. We then performed two types of pairwise differential gene expression analysis: 1) between different neuronal classes within the same brain region (ALM or VISp), and 2) between the same neuronal class in ALM and VISp. We filtered our results for differentially expressed circuit connectivity related genes and developed a novel bioinformatic approach to determine the sets uniquely enriched in each neuronal class in ALM, VISp, or both. This analysis provides an organized set of genes that may regulate circuit formation in a cell-type-specific manner. Furthermore, it identifies candidate mechanisms for the formation of circuits that are conserved across functionally distinct cortical regions or that are region dependent. Finally, we used the SFARI Human Gene Module to identify genes from this analysis that are related to risk for autism spectrum disorder (ASD). Our analysis provides clear molecular targets for future studies to understand neocortical circuit organization and abnormalities that underly autistic phenotypes.
