## Supplemental spreadsheet 1 for "Cell-type specific transcriptomic signatures of neocortical circuit organization and their relevance to autism"

### Sheet: Circos Table
				All genes			CCA genes			RCCA genes			RTSS genes			Combined circuit-related genes
Comparison	Class	Region		# DE	# Union	% DE	# DE	# Union	% DE	# DE	# Union	% DE	# DE	# Union	% DE	# DE	# Union	% DE
Between different subclasses within the same cortical regions	Projection neurons	ALM	L2/3 IT vs L5 IT	465	33581	1.38471	19	383	4.96084	8	399	2.00501	54	507	10.6509	75	1171	6.40478
			L2/3 IT vs L5 PT	1354	32784	4.13006	32	373	8.57909	33	386	8.54922	92	501	18.3633	143	1150	12.4348
			L2/3 IT vs L6 CT	740	31669	2.33667	34	366	9.28962	19	380	5	88	498	17.6707	131	1135	11.5419
			L5 IT vs L5 PT	1143	33733	3.38837	37	383	9.66057	25	400	6.25	89	507	17.5542	139	1172	11.8601
			L5 IT vs L6 CT	625	33539	1.8635	31	382	8.11518	18	399	4.51128	78	507	15.3846	114	1170	9.74359
			L5 PT vs L6 CT	1101	32497	3.38801	42	372	11.2903	23	389	5.9126	90	501	17.9641	137	1149	11.9234
		VISp	L2/3 IT vs L5 IT	685	33398	2.05102	24	375	6.4	15	395	3.79747	82	506	16.2055	113	1162	9.72461
			L2/3 IT vs L5 PT	969	33275	2.9121	30	373	8.0429	20	396	5.05051	88	506	17.3913	128	1161	11.025
			L2/3 IT vs L6 CT	813	33455	2.43013	37	375	9.86667	16	398	4.0201	89	508	17.5197	132	1167	11.3111
			L5 IT vs L5 PT	654	33014	1.98098	31	376	8.24468	14	391	3.58056	70	505	13.8614	104	1159	8.97325
			L5 IT vs L6 CT	563	33178	1.69691	31	380	8.15789	15	394	3.80711	63	507	12.426	101	1166	8.66209
			L5 PT vs L6 CT	707	32985	2.1434	30	370	8.10811	16	390	4.10256	77	506	15.2174	111	1154	9.61872
	Interneurons	ALM	SST vs PV	829	32792	2.52806	30	377	7.95756	17	395	4.3038	86	505	17.0297	121	1164	10.3952
			VIP vs PV	1202	32587	3.68859	44	373	11.7962	28	391	7.16113	107	505	21.1881	162	1154	14.0381
			VIP vs SST	785	32792	2.39388	34	379	8.97098	25	390	6.41026	92	502	18.3267	134	1158	11.5717
		VISp	SST vs PV	647	33534	1.92939	21	377	5.57029	11	391	2.8133	66	507	13.0178	90	1162	7.74527
			VIP vs PV	1178	33420	3.52484	43	377	11.4058	27	391	6.90537	109	507	21.499	163	1163	14.0155
			VIP vs SST	783	33645	2.32724	34	378	8.99471	20	390	5.12821	86	507	16.9625	125	1161	10.7666
Between the same subclass across different cortical regions	Projection neurons	Across ALM and VISp	L2/3 IT	137	33021	0.414887	7	371	1.88679	7	384	1.82292	16	503	3.18091	27	1146	2.35602
			L6 CT	297	34138	0.869998	6	371	1.61725	7	384	1.82292	16	505	3.16832	47	1174	4.00341
			L5 IT	547	33173	1.64893	11	385	2.85714	8	401	1.99501	34	508	6.69291	81	1158	6.99482
			L5 PT	168	32276	0.520511	22	373	5.89812	17	396	4.29293	54	503	10.7356	26	1148	2.26481
	Interneurons	Across ALM and VISp	PV	25	33017	0.0757186	1	376	0.265957	0	393	0	2	508	0.393701	3	1162	0.258176
			SST	28	33510	0.0835571	3	378	0.793651	0	395	0	4	506	0.790514	7	1164	0.601375
			VIP	31	32989	0.0939707	2	376	0.531915	1	385	0.25974	3	503	0.596421	6	1152	0.520833

### Sheet: StackedBar Table
	Stacked Bar circuit-related gene counts
	Comparison	# ALM-specific	# VISp-specific	# Conserved	# Unique		Total
Projection neurons	L2/3 IT vs L5 IT	27	65	48	0		140
	L2/3 IT vs L5 PT	58	43	83	2		186
	L2/3 IT vs L6 CT	31	32	100	0		163
	L5 IT vs L5 PT	76	41	59	4		180
	L5 IT vs L6 CT	51	38	62	1		152
	L5 PT vs L6 CT	66	40	70	1		177
Interneurons	SST vs PV	38	7	83	0		128
	VIP vs PV	21	22	141	0		184
	VIP vs SST	25	16	109	0		150
	Total	393	304	755	8		1460
	Total (no duplicates)	224	181	290	7		394
