## Supplemental spreadsheet 2 for "Cell-type specific transcriptomic signatures of neocortical circuit organization and their relevance to autism"

### Sheet: Glutamatergic data (Figs. 7-9)
Conserved (Fig. 7)									ALM-Specific (Fig. 8)											VISp-Specific (Fig. 9)
Class	Gene	Direction of Regulation	SFARI		Class	SFARI	Total		Class	Gene	Direction of Regulation	SFARI	Asterisk		Class	SFARI	Asterisk	Total		Class	Gene	Direction of Regulation	SFARI	Asterisk		Class	SFARI	Asterisk	Total
IT	Akap5	UpReg			IT	4	9		IT	Akap7	DownReg				IT	3	7	16		IT	Alcam	UpReg				IT	1	0	6
IT	Atp1b2	UpReg			IT/L5 IT	1	1		IT	Bdnf	UpReg		*		IT/L2/3 IT	0	0	1		IT	Epha4	UpReg				IT/L2/3 IT	1	0	1
IT	Camk2d	UpReg			IT/L6 CT	0	1		IT	Cacng3	UpReg		*		IT/L5 IT	1	0	1		IT	Gria4	UpReg				L2/3 IT	9	3	27
IT	Cdh12	UpReg			L2/3 IT	1	15		IT	Calb1	UpReg		*		IT/L5 PT	0	0	1		IT	Igsf21	DownReg				L5 IT	5	1	13
IT	Efr3a	DownReg	Strong Candidate		L2/3 IT/L6 CT	0	1		IT	Cyp46a1	UpReg		*		L2/3 IT	1	0	5		IT	Prkcg	DownReg				L5 PT	7	5	15
IT	Egr3	UpReg	Suggestive Evidence		L5 IT	1	1		IT	Dbn1	UpReg				L2/3 IT/L5 PT	0	0	1		IT	Rims3	UpReg	Suggestive Evidence			L5 PT/L6 CT	0	0	1
IT	Nrn1	UpReg			L5 PT	3	11		IT	Elmo2	UpReg				L5 IT	3	4	14		IT/L2/3 IT	Sorcs3	UpReg/UpReg	Strong Candidate			L6 CT	3	3	16
IT	Nrxn1	UpReg	High Confidence		L5 PT/L6 CT	0	2		IT	Itpka	UpReg		*		L5 IT/L5 PT	1	0	2		L2/3 IT	Abr	UpReg				Total # genes	26	12	79
IT	Unc5d	UpReg	Suggestive Evidence		L6 CT	3	16		IT	Lrrc4c	UpReg	High Confidence			L5 PT	6	2	32		L2/3 IT	Akap5	UpReg		*		Total # defining single class	25	12	77
IT/L5 IT	Sparcl1	DownReg/DownReg	Strong Candidate		Total # genes	13	57		IT	Mef2c	UpReg	High Confidence	*		L6 CT	7	2	19		L2/3 IT	Bdnf	UpReg		*		Total # defining multiple classes	1	0	2
IT/L6 CT	Ptn	UpReg/DownReg			Total # defining single class	12	52		IT	Prkar1b	UpReg	Suggestive Evidence			Total # genes	22	15	92		L2/3 IT	Cacnb3	UpReg
L2/3 IT	Cacng3	UpReg			Total # defining multiple classes	1	5		IT	Ptpn5	UpReg				Total # defining single class	20	15	86		L2/3 IT	Cadm1	UpReg	Suggestive Evidence
L2/3 IT	Calb1	UpReg							IT	Pvrl3	UpReg		*		Total # defining multiple classes	2	0	6		L2/3 IT	Camk2a	UpReg	Suggestive Evidence,Syndromic
L2/3 IT	Cyp46a1	UpReg							IT	Rasgrp1	DownReg									L2/3 IT	Cbfb	UpReg
L2/3 IT	Egln1	UpReg							IT	Ttyh1	UpReg									L2/3 IT	Chrna4	DownReg
L2/3 IT	Gucy1a3	UpReg							IT	Wnt4	UpReg									L2/3 IT	Cplx1	DownReg
L2/3 IT	Itpka	UpReg							IT/L2/3 IT	Nsg1	UpReg/UpReg									L2/3 IT	Cux2	UpReg	Suggestive Evidence,Syndromic
L2/3 IT	Mapk1	UpReg							IT/L5 IT	Adk	UpReg/UpReg	Suggestive Evidence								L2/3 IT	Dbn1	UpReg
L2/3 IT	Ncdn	UpReg							IT/L5 PT	Cplx1	DownReg/UpReg									L2/3 IT	Dgkz	UpReg
L2/3 IT	Pde4a	DownReg							L2/3 IT	Abhd6	UpReg									L2/3 IT	Dlg1	UpReg	Suggestive Evidence
L2/3 IT	Plk2	UpReg							L2/3 IT	Alcam	UpReg									L2/3 IT	Efr3a	DownReg	Strong Candidate	*
L2/3 IT	Ppp3ca	UpReg							L2/3 IT	Cyld	UpReg									L2/3 IT	Epha7	DownReg
L2/3 IT	Prkca	UpReg	Suggestive Evidence						L2/3 IT	Ptk2b	UpReg									L2/3 IT	Igfn1	UpReg
L2/3 IT	Pvrl3	UpReg							L2/3 IT	Syt1	DownReg	Syndromic								L2/3 IT	Il1rapl1	UpReg	Suggestive Evidence
L2/3 IT	Rasgrf2	UpReg							L2/3 IT/L5 PT	Ppp3r1	UpReg/DownReg									L2/3 IT	Lrrk2	UpReg
L2/3 IT	Syngr1	DownReg							L5 IT	Atp1b2	UpReg		*							L2/3 IT	Nrgn	UpReg
L2/3 IT/L6 CT	Dgkb	UpReg/DownReg							L5 IT	Cdh10	UpReg	Suggestive Evidence								L2/3 IT	Pak1	DownReg	Syndromic
L5 IT	Syn1	UpReg	High Confidence						L5 IT	Cplx2	DownReg									L2/3 IT	Ppfia2	UpReg
L5 PT	Abat	UpReg	Suggestive Evidence						L5 IT	Cspg5	UpReg									L2/3 IT	Ptgs2	UpReg	Suggestive Evidence
L5 PT	Bcl6	UpReg							L5 IT	Epha4	UpReg									L2/3 IT	Ptpn5	UpReg
L5 PT	Cdh13	UpReg	Strong Candidate						L5 IT	Fez1	DownReg									L2/3 IT	Rab3a	DownReg
L5 PT	Egr1	DownReg							L5 IT	Grm2	UpReg									L2/3 IT	Rgs14	UpReg
L5 PT	Kcnn2	UpReg							L5 IT	Grm3	UpReg									L2/3 IT	Syne1	UpReg	Suggestive Evidence,Syndromic
L5 PT	Pip5k1c	DownReg							L5 IT	Ndfip1	UpReg									L2/3 IT	Tmem108	UpReg
L5 PT	Pnkd	UpReg							L5 IT	Nrn1	UpReg		*							L5 IT	Apba2	UpReg	Suggestive Evidence
L5 PT	Prrt2	DownReg							L5 IT	Rgs4	UpReg		*							L5 IT	Cd83	UpReg
L5 PT	Sqstm1	DownReg							L5 IT	Snca	UpReg									L5 IT	Cxcl12	DownReg
L5 PT	Stx1a	DownReg	Suggestive Evidence						L5 IT	Stx1a	UpReg	Suggestive Evidence	*							L5 IT	Fabp5	UpReg	Suggestive Evidence
L5 PT	Tyro3	DownReg							L5 IT	Stxbp1	UpReg	High Confidence								L5 IT	Grin2b	DownReg	High Confidence
L5 PT/L6 CT	Rasgrf1	UpReg/DownReg							L5 IT/L5 PT	Gria4	UpReg/DownReg									L5 IT	Plcb4	DownReg
L5 PT/L6 CT	Serpine2	UpReg/DownReg							L5 IT/L5 PT	Syp	UpReg/DownReg	Suggestive Evidence								L5 IT	Plk2	DownReg		*
L6 CT	Adcyap1	DownReg							L5 PT	Arc	DownReg									L5 IT	Ptk2b	DownReg
L6 CT	Bdnf	DownReg							L5 PT	Atp2a2	UpReg									L5 IT	Ptprm	UpReg
L6 CT	Cdh8	DownReg	Suggestive Evidence						L5 PT	Baiap2	DownReg									L5 IT	Snap25	UpReg	Suggestive Evidence
L6 CT	Cnr1	DownReg	Strong Candidate						L5 PT	Cadm1	DownReg	Suggestive Evidence								L5 IT	Syt1	UpReg	Syndromic
L6 CT	Dtnbp1	DownReg							L5 PT	Cd200	DownReg									L5 IT	Vmp1	DownReg
L6 CT	Fut9	UpReg							L5 PT	Cdk5r1	UpReg									L5 IT	Vstm2l	UpReg
L6 CT	Glul	UpReg							L5 PT	Cx3cl1	DownReg									L5 PT	Adcyap1	UpReg		*
L6 CT	H2-T23	UpReg							L5 PT	Dmtn	DownReg									L5 PT	Atp2b2	DownReg	Strong Candidate
L6 CT	Lrrtm1	DownReg							L5 PT	Efr3a	UpReg	Strong Candidate	*							L5 PT	Cdh12	DownReg		*
L6 CT	Lrrtm2	UpReg							L5 PT	Hnrnpk	DownReg									L5 PT	Chrna6	UpReg
L6 CT	Mctp1	UpReg							L5 PT	Kctd13	DownReg	Suggestive Evidence								L5 PT	Cntn6	UpReg	Strong Candidate
L6 CT	Mef2c	DownReg	High Confidence						L5 PT	Map2k1	DownReg									L5 PT	Cplx2	DownReg
L6 CT	Prkar2b	UpReg							L5 PT	Mgll	DownReg									L5 PT	Dtnbp1	UpReg		*
L6 CT	Ptprs	DownReg							L5 PT	Neto1	UpReg									L5 PT	Gnai1	UpReg	High Confidence
L6 CT	Rgs4	DownReg							L5 PT	Nrxn3	UpReg	High Confidence								L5 PT	Grik2	UpReg	Strong Candidate
L6 CT	Usp46	UpReg							L5 PT	Pcdh17	UpReg									L5 PT	Igfbp2	UpReg
									L5 PT	Pik3r1	DownReg									L5 PT	Nrn1	DownReg		*
									L5 PT	Pnn	DownReg									L5 PT	Ptprd	DownReg
									L5 PT	Ppia	UpReg									L5 PT	Reln	UpReg	High Confidence
									L5 PT	Ppp3ca	DownReg		*							L5 PT	Slc1a1	UpReg	Suggestive Evidence
									L5 PT	Prdx2	UpReg									L5 PT	Syn1	DownReg	High Confidence	*
									L5 PT	Prepl	UpReg									L5 PT/L6 CT	Ptk2	DownReg/UpReg
									L5 PT	Prkce	UpReg									L6 CT	Atp1b2	DownReg		*
									L5 PT	Prkcg	UpReg									L6 CT	Cacnb4	UpReg
									L5 PT	Prkcz	DownReg									L6 CT	Cdh18	UpReg
									L5 PT	Rac1	DownReg	Syndromic								L6 CT	Cyp46a1	DownReg		*
									L5 PT	Rap1b	DownReg									L6 CT	Emb	UpReg
									L5 PT	S100b	UpReg									L6 CT	Ephb1	UpReg
									L5 PT	Thy1	UpReg									L6 CT	Ephb6	UpReg
									L5 PT	Tprgl	DownReg									L6 CT	Itpka	DownReg		*
									L5 PT	Xbp1	DownReg									L6 CT	Lrfn5	DownReg	Suggestive Evidence
									L5 PT	Ywhag	UpReg	Suggestive Evidence,Syndromic								L6 CT	Nsg1	DownReg
									L6 CT	Adcy1	UpReg									L6 CT	Prkcb	UpReg	Strong Candidate
									L6 CT	Adora1	UpReg									L6 CT	Serpinb8	UpReg
									L6 CT	Cd47	UpReg									L6 CT	Slc4a10	UpReg	Suggestive Evidence
									L6 CT	Cdh9	UpReg	Suggestive Evidence								L6 CT	Stxbp5l	UpReg
									L6 CT	Chrna5	UpReg									L6 CT	Tenm1	UpReg
									L6 CT	Grik3	UpReg	Suggestive Evidence								L6 CT	Tmem47	DownReg
									L6 CT	Grm5	DownReg	Suggestive Evidence
									L6 CT	Gucy1a3	DownReg		*
									L6 CT	Gucy1b3	DownReg
									L6 CT	Igsf21	UpReg
									L6 CT	Jup	UpReg
									L6 CT	Nlgn1	DownReg	Strong Candidate
									L6 CT	Nsmf	UpReg
									L6 CT	Plcb4	UpReg
									L6 CT	Prkca	DownReg	Suggestive Evidence	*
									L6 CT	Rapgef4	UpReg	Suggestive Evidence
									L6 CT	Slc24a2	UpReg	Suggestive Evidence
									L6 CT	Syt4	DownReg
									L6 CT	Vstm2l	DownReg

### Sheet: GABAergic data (Figs. 7-9)
Conserved (Fig. 7)									ALM-Specific (Fig. 8)											VISp-Specific (Fig. 9)
Class	Gene	Direction of Regulation	SFARI		Class	SFARI	Total		Class	Gene	Direction of Regulation	SFARI	Asterisk		Class	SFARI	Asterisk	Total		Class	Gene	Direction of Regulation	SFARI	Asterisk		Class	SFARI	Asterisk	Total
PV	Abhd6	UpReg			PV	10	37		PV	Cacng2	UpReg				PV	5	5	22		PV	Abat	UpReg	Suggestive Evidence			PV	3	1	7
PV	Atp2a2	UpReg			PV/SST	0	2		PV	Cd81	DownReg				SST	4	3	16		PV	Akap7	DownReg				VIP	7	7	21
PV	Atp2c1	DownReg			PV/VIP	3	10		PV	Chrna4	DownReg				VIP	1	3	9		PV	Cckbr	UpReg				Total # genes	10	8	28
PV	Baiap2	DownReg			SST	7	19		PV	Dscam	DownReg	High Confidence			Total # genes	10	11	47		PV	Il1rapl1	UpReg	Suggestive Evidence			Total # defining single class	10	8	28
PV	Cadm1	DownReg	Suggestive Evidence		SST/VIP	0	2		PV	Dtnbp1	UpReg				Total # defining single class	10	11	47		PV	Mme	UpReg				Total # defining multiple classes	0	0	0
PV	Car2	UpReg			VIP	14	54		PV	Fez1	UpReg		*		Total # defining multiple classes	0	0	0		PV	Reln	DownReg	High Confidence	*
PV	Cd164	UpReg			Total # genes	34	124		PV	Flrt3	UpReg									PV	Tfrc	UpReg
PV	Cd200	DownReg			Total # defining single class	31	110		PV	Gabbr1	DownReg									VIP	Cacnb4	DownReg
PV	Cnih2	DownReg			Total # defining multiple classes	3	14		PV	Gnai1	DownReg	High Confidence								VIP	Camk2d	UpReg
PV	Cntnap4	UpReg	Strong Candidate						PV	Grm1	DownReg		*							VIP	Cdh13	DownReg	Strong Candidate	*
PV	Cplx2	DownReg							PV	Gucy1a3	UpReg									VIP	Clstn2	UpReg
PV	Cx3cl1	DownReg							PV	Lgi1	DownReg		*							VIP	Cxadr	UpReg
PV	Egr1	DownReg							PV	Lrfn5	DownReg	Suggestive Evidence								VIP	Fndc3a	UpReg
PV	Fabp5	DownReg	Suggestive Evidence						PV	Lrrc7	DownReg									VIP	Gnai1	UpReg	High Confidence
PV	Flot1	DownReg							PV	Map1a	UpReg	High Confidence								VIP	Grm7	UpReg	Suggestive Evidence	*
PV	Gnai2	DownReg							PV	Plcb4	DownReg									VIP	Il1rap	UpReg
PV	Gria4	UpReg							PV	Prdx2	UpReg									VIP	Lrrk2	UpReg
PV	Grm7	DownReg	Suggestive Evidence						PV	Rab3a	UpReg									VIP	Nrxn3	UpReg	High Confidence	*
PV	Lrrtm1	DownReg							PV	Rims2	DownReg	Suggestive Evidence,Syndromic								VIP	Nsg1	DownReg
PV	Lrrtm2	UpReg							PV	Shisa6	DownReg									VIP	Pak1	DownReg	Syndromic	*
PV	Mef2c	UpReg	High Confidence						PV	Snca	DownReg		*							VIP	Plk2	UpReg
PV	Mgll	DownReg							PV	Tac2	DownReg		*							VIP	Pnkd	DownReg		*
PV	Ncam1	DownReg							SST	Alcam	DownReg									VIP	Pten	UpReg	High Confidence
PV	Negr1	DownReg	Suggestive Evidence						SST	Clstn2	DownReg									VIP	Ptpn5	UpReg
PV	Nrxn3	DownReg	High Confidence						SST	Glra3	UpReg									VIP	Pvrl3	UpReg
PV	Pacsin2	UpReg							SST	Il1rap	DownReg									VIP	Slitrk2	UpReg
PV	Pcdh18	DownReg							SST	Kcnc4	UpReg									VIP	Sparcl1	DownReg	Strong Candidate	*
PV	Pnkd	UpReg							SST	Lgals1	UpReg		*							VIP	Vgf	UpReg		*
PV	Podxl2	DownReg							SST	Map2k1	UpReg
PV	Rgcc	UpReg							SST	Mapk1	UpReg
PV	Rims3	DownReg	Suggestive Evidence						SST	Mef2c	DownReg	High Confidence	*
PV	Slc6a1	UpReg	High Confidence						SST	Ppp3ca	UpReg
PV	Slit2	UpReg							SST	Ppp3r1	UpReg
PV	Sparcl1	UpReg	Strong Candidate						SST	Prkca	DownReg	Suggestive Evidence
PV	Sqstm1	DownReg							SST	Prkcb	UpReg	Strong Candidate
PV	Tmem25	UpReg							SST	Ptn	UpReg		*
PV	Vgf	DownReg							SST	Shank1	DownReg	Strong Candidate
PV/SST	Erbb4	UpReg/DownReg							SST	Tenm1	DownReg
PV/SST	Grin3a	DownReg/UpReg							VIP	Cfl1	DownReg
PV/VIP	Atp1b2	DownReg/UpReg							VIP	Chat	UpReg
PV/VIP	Calb2	DownReg/UpReg							VIP	Cited2	UpReg
PV/VIP	Cnr1	DownReg/UpReg	Strong Candidate						VIP	Cplx2	UpReg		*
PV/VIP	Cplx1	UpReg/DownReg							VIP	Ctnnb1	UpReg	High Confidence
PV/VIP	Crh	DownReg/UpReg							VIP	Dbi	UpReg
PV/VIP	Igf1	DownReg/UpReg	Suggestive Evidence						VIP	Egr1	UpReg		*
PV/VIP	Rgs4	UpReg/DownReg							VIP	Shisa9	UpReg		*
PV/VIP	Serpine2	DownReg/UpReg							VIP	Socs5	UpReg
PV/VIP	Slc24a2	UpReg/DownReg	Suggestive Evidence
PV/VIP	Tac1	UpReg/DownReg
SST	Akap5	UpReg
SST	Atf4	DownReg
SST	Cacng3	UpReg
SST	Cdh13	UpReg	Strong Candidate
SST	Cdh9	UpReg	Suggestive Evidence
SST	Grik3	UpReg	Suggestive Evidence
SST	Grm1	UpReg
SST	Lgmn	UpReg
SST	Lrrc4c	DownReg	High Confidence
SST	Neto1	UpReg
SST	Ngf	DownReg
SST	Pak1	UpReg	Syndromic
SST	Pde5a	DownReg
SST	Pfn2	UpReg
SST	Prkcg	UpReg
SST	Reln	UpReg	High Confidence
SST	Shisa9	DownReg
SST	Syt1	UpReg	Syndromic
SST	Unc13c	UpReg
SST/VIP	Calb1	UpReg/DownReg
SST/VIP	Ptprd	DownReg/UpReg
VIP	Ank3	UpReg	High Confidence
VIP	Asic1	UpReg
VIP	Bsg	DownReg
VIP	Cacng5	UpReg
VIP	Camk2a	UpReg	Suggestive Evidence,Syndromic
VIP	Cd24a	UpReg
VIP	Cdh6	UpReg
VIP	Chrna5	UpReg
VIP	Cplx3	UpReg
VIP	Cyp46a1	DownReg
VIP	Dab1	UpReg
VIP	Dgkb	UpReg
VIP	Dlgap2	DownReg	Suggestive Evidence
VIP	Dnm1	DownReg
VIP	Efr3a	DownReg	Strong Candidate
VIP	Egfr	UpReg
VIP	Fez1	DownReg
VIP	Fut9	DownReg
VIP	Gria1	DownReg	Strong Candidate
VIP	Gria2	UpReg	High Confidence
VIP	Grik1	DownReg
VIP	Grik2	UpReg	Strong Candidate
VIP	Grm8	UpReg
VIP	Gstp1	UpReg
VIP	Htr2c	UpReg
VIP	Kcnn2	UpReg
VIP	Kit	UpReg
VIP	Lgals1	DownReg
VIP	Lgi1	UpReg
VIP	Magi1	UpReg
VIP	Npy2r	UpReg
VIP	Npy5r	UpReg
VIP	Nr2e1	UpReg
VIP	Nr3c2	UpReg	High Confidence
VIP	Nrxn1	UpReg	High Confidence
VIP	Ntrk2	UpReg	Syndromic
VIP	Pcdh10	UpReg	Suggestive Evidence
VIP	Pcdh20	UpReg
VIP	Pcdh8	UpReg
VIP	Pik3r1	UpReg
VIP	Prkar2b	UpReg
VIP	Ptn	DownReg
VIP	Ptprm	DownReg
VIP	Rab5a	DownReg
VIP	Sirpa	DownReg
VIP	Snap25	DownReg	Suggestive Evidence
VIP	Snca	UpReg
VIP	Sorcs3	UpReg	Strong Candidate
VIP	Tac2	UpReg
VIP	Thy1	UpReg
VIP	Vstm2l	UpReg
VIP	Wnt5a	UpReg
VIP	Wnt7a	UpReg
VIP	Zbtb16	UpReg	Suggestive Evidence

### Sheet: Counts Breakdown
	Glut		GABA			Glut + GABA
Conserved	52		110			158
ALM	86		47			127
VISp	77		28			98
ALM *	15		11			48
VISp *	12		8			38
ALM non-*	71		36			79
VISp non-*	65		20			60
Conserved SFARI	12		31			41
ALM SFARI	20		10			30
VISp SFARI	25		10			32
ALM SFARI *	4		1			11
VISp SFARI *	2		6			17
ALM SFARI non-*	16		9			19
VISp SFARI non-*	23		4			15
% ALM *	0.174419		0.234043			0.377953
% VISp *	0.155844		0.285714			0.387755
% Conserved SFARI	0.230769		0.281818			0.259494
% ALM SFARI	0.232558		0.212766			0.23622
% VISp SFARI	0.324675		0.357143			0.326531
								Total (no duplicates)
Total Conserved + non-*	188		166	354		297		280	297 vs 280 due to overlap of class-relevant genes in ALM-specific and VISp-specific sets
Total SFARI non-*	51		44	95		75		72
% Total SFARI non-*	0.271277		0.26506	0.268362		0.252525		0.257143

### Sheet: Glut and GABA class-relevant
class	Gene	Direction of Regulation	SFARI	Asterisk	Specificity			Total	SFARI	Asterisk
IT/L5 IT/PV	Sparcl1	DownReg/DownReg/UpReg	Strong Candidate		Conserved		ALM-specific	12	2	7
IT/L6 CT/VIP	Ptn	UpReg/DownReg/DownReg			Conserved		Conserved	23	6	0
IT/PV/VIP	Atp1b2	UpReg/DownReg/UpReg			Conserved		VISp-specific	9	4	3
IT/SST	Akap5	UpReg/UpReg			Conserved
IT/VIP	Efr3a	DownReg/DownReg	Strong Candidate		Conserved		Total (no duplicates)	43	11	10
IT/VIP	Nrxn1	UpReg/UpReg	High Confidence		Conserved
L2/3 IT/L6 CT/VIP	Dgkb	UpReg/DownReg/UpReg			Conserved
L2/3 IT/SST	Cacng3	UpReg/UpReg			Conserved
L2/3 IT/SST/VIP	Calb1	UpReg/UpReg/DownReg			Conserved
L2/3 IT/VIP	Cyp46a1	UpReg/DownReg			Conserved
L5 PT/L6 CT/PV/VIP	Serpine2	UpReg/DownReg/DownReg/UpReg			Conserved
L5 PT/PV	Egr1	DownReg/DownReg			Conserved
L5 PT/PV	Pnkd	UpReg/UpReg			Conserved
L5 PT/PV	Sqstm1	DownReg/DownReg			Conserved
L5 PT/SST	Cdh13	UpReg/UpReg	Strong Candidate		Conserved
L5 PT/VIP	Kcnn2	UpReg/UpReg			Conserved
L6 CT/PV	Lrrtm1	DownReg/DownReg			Conserved
L6 CT/PV	Lrrtm2	UpReg/UpReg			Conserved
L6 CT/PV	Mef2c	DownReg/UpReg	High Confidence		Conserved
L6 CT/PV/VIP	Cnr1	DownReg/DownReg/UpReg	Strong Candidate		Conserved
L6 CT/PV/VIP	Rgs4	DownReg/UpReg/DownReg			Conserved
L6 CT/VIP	Fut9	UpReg/DownReg			Conserved
L6 CT/VIP	Prkar2b	UpReg/UpReg			Conserved
IT/SST	Mef2c	UpReg/DownReg	High Confidence	*	ALM-specific
L2/3 IT/L5 PT/SST	Ppp3r1	UpReg/DownReg/UpReg			ALM-specific
L2/3 IT/SST	Alcam	UpReg/DownReg			ALM-specific
L5 IT/PV	Fez1	DownReg/UpReg		*	ALM-specific
L5 IT/PV	Snca	UpReg/DownReg		*	ALM-specific
L5 IT/VIP	Cplx2	DownReg/UpReg		*	ALM-specific
L5 PT/PV	Prdx2	UpReg/UpReg			ALM-specific
L5 PT/SST	Map2k1	DownReg/UpReg			ALM-specific
L5 PT/SST	Ppp3ca	DownReg/UpReg		*	ALM-specific
L6 CT/PV	Gucy1a3	DownReg/UpReg		*	ALM-specific
L6 CT/PV	Plcb4	UpReg/DownReg			ALM-specific
L6 CT/SST	Prkca	DownReg/DownReg	Suggestive Evidence	*	ALM-specific
L2/3 IT/PV	Il1rapl1	UpReg/UpReg	Suggestive Evidence		VISp-specific
L2/3 IT/VIP	Lrrk2	UpReg/UpReg			VISp-specific
L2/3 IT/VIP	Pak1	DownReg/DownReg	Syndromic	*	VISp-specific
L2/3 IT/VIP	Ptpn5	UpReg/UpReg			VISp-specific
L5 IT/VIP	Plk2	DownReg/UpReg		*	VISp-specific
L5 PT/PV	Reln	UpReg/DownReg	High Confidence	*	VISp-specific
L5 PT/VIP	Gnai1	UpReg/UpReg	High Confidence		VISp-specific
L6 CT/VIP	Cacnb4	UpReg/DownReg			VISp-specific
L6 CT/VIP	Nsg1	DownReg/DownReg			VISp-specific
